# Regional differences in the abiotic environment contribute to genomic divergence within a wild tomato species

**DOI:** 10.1101/744797

**Authors:** Matthew JS Gibson, Leonie C Moyle

## Abstract

The wild currant tomato *Solanum pimpinellifolium* inhabits a wide range of abiotic habitats across its native range of Ecuador and Peru. Although it has served as a key genetic resource for the improvement of domestic cultivars, little is known about the genetic basis of traits underlying local adaptation in this species, nor what abiotic variables are most important for driving differentiation. Here we use redundancy analysis (RDA) and other multivariate statistical methods (structural equation modeling (SEM) and generalized dissimilarity modeling (GDM)) to quantify the relationship of genomic variation (6,830 single nucleotide polymorphisms) with climate and geography, among 140 wild accessions. RDA, SEM, and GDM each identified environment as explaining more genomic variation than geography, suggesting that local adaptation to heterogeneous abiotic habitats may be an important source of genetic diversity in this species. Environmental factors describing temporal variation in precipitation and evaporative demand explained the most SNP variation among accessions, indicating that these forces may represent key selective agents. Lastly, by studying how SNP-environment associations vary throughout the genome (44,064 SNPs), we mapped the location and investigated the functions of loci putatively contributing to climatic adaptations. Together our findings indicate an important role for selection imposed by the abiotic environment in driving genomic differentiation between populations.
