## Supplemental table 1 for "Regional differences in the abiotic environment contribute to genomic divergence within a wild tomato species"

### Sheet: Sheet1
Accession	Longitude	Latitude
LA0121	-78.9956	-8.18444
LA0122	-78.72	-8.01
LA0373	-78.2183	-9.93694
LA0375	-78.21	-9.94
LA0418	-79.9333	-1.86667
LA 0420	-79.65	-1.06
LA 0442	-78.2592	-9.48167
LA 0443	-79.4833	-1.1
LA 0753	-79.0333	-8.11667
LA 0722	-76.8833	-12.2667
LA 1248	-79.35	-3.98333
LA 1256	-79.6167	-2.66667
LA 1280	-76.7167	-12.0333
LA 1301	-75.9167	-13.7333
LA 1381	-79.9667	-5.56667
LA 1416	-79.3333	-0.266667
LA 1428	-80.2167	-0.816667
LA 1469	-79.79	-5.86
LA 1470	-79.7333	-6.06667
LA 1472	-76.25	-13.3167
LA 1478	-80.0833	-5.21667
LA 1520	-77.1189	-11.0453
LA 1547	-77.9333	0.58333
LA 1561	-77.4167	-11.1
LA 1562	-76.8167	-12.1333
LA 1572	-76.7833	-11.9667
LA 1576	-76.8667	-12.1667
LA 1579	-79.87	-6.59
LA 1584	-79.79	-6.37
LA 1586	-78.73	-8.36
LA 1589	-78.74	-8.39
LA 1598	-78.19	-9.93
LA 1600	-78.04	-10.28
LA 1601	-77.68	-10.67
LA 1602	-76.9833	-11.7833
LA 1603	-77	-11.5333
LA 1604	-77.0833	-11.4833
LA 1605	-76.4167	-13.0833
LA 1611	-76.6167	-12.6
LA 1614	-77.3667	-11.1167
LA 1615	-80.6333	-5.23333
LA 1635	-75.0667	-14.6333
LA 1636	-76.0833	-13.45
LA 1637	-75.8333	-13.3667
LA 1651	-76.9461	-12.0853
LA 1659	-77.8586	-9.54667
LA 1660	-77.9667	-9.53333
LA 1661	-76.5	-12.7667
LA 1670	-70.5167	-17.8333
LA 1683	-81.11	-4.87
LA 1684	-80.15	-5.1
LA 1685	-80.6975	-4.88667
LA 1686	-80.62	-5.07
LA 1687	-80.62	-5.07
LA 1688	-80.375	-4.88333
LA 1689	-80.6175	-5.17639
LA 1690	-80.6175	-5.17639
LA 1697	-76.9833	-12.05
LA 1728	-75.95	-13.4
LA 1729	-75.6406	-13.2969
LA 1921	-75.1272	-14.3119
LA 1923	-75.2833	-14.6667
LA 1924	-75.2142	-14.6289
LA 1933	-74.4458	-15.4564
LA 1936	-74.0325	-15.8336
LA 1950	-73.2581	-16.3886
LA 1987	-78.83	-8.43
LA 2069	-79.6497	-4.05056
LA 2093	-79.8881	-3.62806
LA 2102	-79.4675	-4.40167
LA 2181	-78.7831	-5.77583
LA 2186	-78.1667	-5.89167
LA 2401	-78.2278	-9.50833
LA 2412	-76.7167	-12.4833
PI 251318	-79.9642	-5.26083
PI 251319	-79.4833	-1.1
PI 251320	-79.4833	-1.1
PI 251321	-80.2667	-2.33333
LA 2544	-79.3333	-7.3
LA 2576	-77.8917	-9.55
LA 2578	-77.925	-9.525
LA 2649	-80.1667	-5.575
LA 2725	-75.8694	-13.7183
LA 2832	-75.1333	-14.4667
LA 2839	-78.0667	-5.925
LA 2852	-80.4833	-0.83333
LA 2854	-80.5833	-1.35
LA 2857	-90.9667	-0.95
LA 2915	-79.7453	-5.98472
LA 2933	-80.5625	-1.44167
LA 2983	-76.7628	-12.5319
LA 3123	-90.3831	-0.62333
PI 365909	-79.15	-0.25
PI 365910	-79.85	0.86667
PI 365911	-79.9667	-3.45833
PI 365912	-79.36	-3.99
PI 365914	-79.4667	-1.58333
PI 365915	-79.5333	-1.55
PI 365916	-79.5167	-1.81667
PI 365917	-79.63	-2.25
PI 365918	-79.8167	-2.06667
PI 365958	-74.95	-14.8333
PI 365960	-78.3294	-9.46028
PI 365961	-78.6806	-8.53639
PI 365962	-78.8881	-8.08611
PI 365964	-78.35	-9.18333
PI 365965	-78.15	-9.04167
PI 365966	-77.9	-9.55833
PI 379021	-78.6667	-7.98333
PI 379023	-76.65	-11.8583
PI 379024	-76.6539	-11.8894
PI 379025	-75.1583	-14.6833
PI 379026	-80.0506	-5.2525
PI 379059	-80.1	-1.48333
PI 390519	-79.9833	-3.55
PI 390688	-77.633	-10.333
PI 390689	-77.733	-10.5
PI 390690	-77.5	-1.1
PI 390691	-77.766	-10.633
PI 390695	-79.6166	-7
PI 390696	-79.6166	-7
PI 390699	-79.9	-6.68
PI 390700	-79.7	-6.1666
PI 390701	-79.9167	-5.6
PI 390705	-80.25	-5
PI 390706	-80.75	-5.5
PI 390707	-80.8167	-5.5333
PI 390716	-81.0667	-4.88333
PI 390718	-79.9667	-5.26667
PI 390721	-79.7167	-5.41667
PI 390722	-80.75	-4.85
PI 390728	-80.5167	-3.61667
PI 390748	-80.4167	-3.55
PI 407533	-76.71	-11.95
PI 407534	-76.8333	-11.9833
PI 407535	-76.7667	-12.0833
PI 407537	-79.87	-6.59
PI 407538	-79.89	-6.6
PI 407544	-79	-8.10833
PI 407550	-78.26	-9.49
PI 407551	-78.47	-9.27
PI 407552	-78.5667	-8.925
PI 407553	-78.34	-9.47
PI 407554	-78.1264	-10.0672
PI 503517	-80.1833	-5.16667
PI 503519	-79.9833	-5.175
PI 503521	-80.5833	-4.75
PI 503522	-80.825	-4.90833
PI 503523	-80.625	-5.21667
PI 503524	-80.7	-3.8
