## Supplemental table 10 for "Regional differences in the abiotic environment contribute to genomic divergence within a wild tomato species"

### Sheet: table_s8
	PC1	PC2	PC3	MEM1	MEM2	MEM3	MEM4	MEM5	MEM6	MEM7	MEM8	MEM9	MEM17	CV vapr	BIO 15	TXT 7	Ann max rad	Min PET	Max PET
PC1	1	1	1	1.2e-13	0.537958	2.03e-05	1	1	1	1	1	1	1	3e-15	0.00206145	0.064899	2.33e-16	5.35e-06	1
PC2	-1.84e-16	1	1	4.04e-06	7.55e-05	0.0169898	1	1	1	1	1	1	1	1	2.19e-05	1	0.641649	0.00228748	0.0013096
PC3	9.8e-17	6.93e-16	1	0.00872881	0.0450035	0.000216377	1	0.00151451	1	1	1	1	1	1	1	1	1	0.0035616	5.96e-07
MEM1	0.61387	0.449307	0.331587	1	1	1	1	1	1	1	1	1	1	5.1e-06	5.72e-11	1	2.51e-15	1.26e-23	9.47e-06
MEM2	0.240723	-0.409677	0.299101	-4.76e-17	1	1	1	1	1	1	1	1	1	1	1	1	1	1	1
MEM3	-0.428007	0.318871	0.394101	3.11e-16	-3.48e-17	1	1	1	1	1	1	1	1	5.32e-17	1	0.00393866	3.37e-09	1	1.1e-07
MEM4	0.189175	0.094939	-0.191112	4.86e-17	3.47e-18	4.84e-16	1	1	1	1	1	1	1	1	0.0249846	1	1	1	1
MEM5	-0.082085	0.0563402	0.362991	-1.38e-17	4.74e-17	1.37e-16	1.89e-16	1	1	1	1	1	1	0.140915	1	1	1	1	0.671398
MEM6	-0.00118007	-0.0636473	0.172096	-1.19e-16	-3.97e-17	9.07e-17	-1.69e-16	-7.65e-17	1	1	1	1	1	1	1	0.308192	1	1	1
MEM7	0.0089794	-0.0573729	-0.0187595	-5.89e-17	-2.32e-17	-2.61e-17	-2.75e-17	-2.49e-17	-5.98e-17	1	1	1	1	1	1	1	1	1	1
MEM8	-0.0843392	0.14873	-0.0311031	-6.57e-17	8.49e-17	-1.16e-16	9.39e-17	1.19e-16	-4.03e-16	-7.05e-16	1	1	1	1	1	0.471895	1	1	1
MEM9	-0.0245036	-0.10269	0.099381	-7.83e-17	-3.14e-17	-2.41e-18	4.36e-17	4.81e-17	-3.75e-17	-3.79e-16	1.24e-15	1	1	1	1	1	1	1	1
MEM17	-0.113515	-0.0117857	0.0760202	1.44e-16	-1.04e-17	1.28e-17	-4.26e-17	5.67e-17	1.47e-18	4.16e-17	-1.84e-17	-8.81e-17	1	1	1	1	1	1	1
full_env.cv_vapr	-0.639534	0.0908356	0.170603	-0.446277	-0.0149429	0.66513	-0.177868	0.274038	0.0997879	0.0198917	-0.0266738	-0.0581188	-0.0867127	1	1	0.00220634	9.18e-23	0.0014826	0.344562
full_env.bio_15	0.357708	0.426903	0.0211769	0.565035	-0.0170716	0.108052	0.311179	-0.0961487	0.0561811	-0.0582533	-0.179903	-0.0715306	-0.0408456	-0.156044	1	1	0.000240276	6.78e-12	0.000162398
full_env.txt.7	0.291254	-0.170049	-0.148677	0.0596689	0.192727	-0.34606	-0.0509605	-0.0904821	-0.255275	-0.178403	0.24428	-0.208383	0.209996	-0.356439	-0.037221	1	0.273636	1	1
full_env.ann_max_rad	-0.656058	-0.235925	0.188868	-0.640775	0.133854	0.52769	-0.175401	0.202253	0.135547	-0.0689989	-0.0524667	0.0513011	-0.0243173	0.734409	-0.392425	-0.258341	1	1.16e-06	1
full_env.min_pet	0.445581	0.355706	0.347948	0.743237	0.0987776	0.00381669	0.155997	0.140668	0.0920144	0.00926249	-0.136549	0.142814	0.131949	-0.363458	0.582898	0.0488124	-0.464587	1	1.56e-26
full_env.max_pet	0.0143903	0.365621	0.472557	0.438177	0.178707	0.491711	0.0700047	0.234522	0.152021	0.0243572	-0.123778	0.155679	0.133672	0.252352	0.398471	-0.147398	0.0385115	0.77045	1
